# Secreted folate receptor-gamma drives fibrogenesis in nonalcoholic steatohepatitis by amplifying TGFβ signaling in hepatic stellate cells

**DOI:** 10.1101/2022.07.21.500829

**Authors:** Connor R. Quinn, Mario C. Rico, Carmen Merali, Oscar Perez-Leal, Victoria Mischley, John Karanicolas, Scott L. Friedman, Salim Merali

## Abstract

Hepatic fibrosis is the primary determinant of mortality in nonalcoholic steatohepatitis (NASH) patients. Antagonism of transforming growth factor β (TGFβ), a master profibrogenic cytokine, is a promising therapeutic target that has not yet been translated into an effective therapy, due in part to the lack of animal models resembling the human phenotype of NASH. Here we have identified that soluble secreted folate receptor gamma (FOLR3), expressed in humans but not rodents, is a secreted protein that is elevated in livers of NASH subjects but not in subjects with nonalcoholic fatty liver, type II diabetes, or healthy subjects. FOLR3, based on global proteomics, was the most highly expressed NASH-specific protein and positively correlated with increasing fibrosis stages, suggesting an impact on activated hepatic stellate cells (HSCs), the key fibrogenic cell in the liver. Exposure of stellate cells to exogenous FOLR3 led to elevated extracellular matrix (ECM) protein production, an effect synergistic with TGFβ1. Structurally, FOLR3 interacts with serine protease HTRA1, which downregulates TGFβ signaling through the degradation of its receptor TGFBR2. Administration of human FOLR3 to mice induced severe bridging fibrosis and an ECM pattern resembling human NASH. Our study uncovers a novel role of FOLR3 in enhancing fibrosis and identifies FOLR3 as a potential therapeutic target in NASH fibrosis.
