## Extended Data Table 6 for "Secreted folate receptor-gamma drives fibrogenesis in nonalcoholic steatohepatitis by amplifying TGFβ signaling in hepatic stellate cells"

### Sheet: Sheet1
Extended Data Table 1. Patient Characterisitc Table
Group	Diagnosis	Age	Gender	Ethinicity	BMI	Alcohol	Diabetes	AST	ALT	Steatosis %	NAS Score	Steatosis	Inflammation	Ballooning	Fibrosis
Healthy	Normal	36	F	Caucasian	21.8	Occasional	No
	Normal	61	M	Caucasian	21	Occasional	No
	Normal	46	M	Caucasian	21.1	No	No
	Normal	17	F	Caucasian	20.6	Occasional	No
	Normal	27	F	Caucasian	22	No	No
	Normal	56	M	Caucasian	13.7	No	No
NASH	Steatohepatitis	55	F	Caucasian	41.5	No	No	35	35	40	5	2	2	1	0
	Steatohepatitis, scattered ballooned hepatocytes	58	F	Caucasian	30.2	Occasional, likey NASH	No	58-45	66-28	30	4	1	2	1	1
	Steatohepatitis, bridging fibrosis	43	F	Caucasian	50.4	No	No	62	134	25	5	1	2	2	2
	Steatohepatitis	83	F	Caucasian	21.5	No	No	41	42	20	5	1	2	2	1
	Steatohepatitis, bridging fibrosis	65	M	Caucasian	32.9	No	No	NA	NA	50	5	2	2	1	3
	Steatohepatitis, scattered ballooned hepatocytes	39	M	Caucasian	62.7	No	No	29	63	25	4	1	1	2	1
Steatosis	Steatosis, severe	63	M	Caucasian	34.8	No	T2DM
	Steatosis, severe	54	F	Caucasian	40.7	No	T2DM
	Steatosis, severe	53	M	Caucasian	40.4	No	T2DM
	Steatosis, mild	51	F	Caucasian	35.5	No	T2DM
	Steatosis, mild	44	F	Caucasian	42.9	Unknown	T2DM
	Steatosis	57	M	Caucasian	30.5	No	T2DM
T2DM	T2DM	57	M	Caucasian	37.1	Occasional	T2DM
	T2DM	46	F	Caucasian	39.9	No	T2DM
	T2DM	48	M	Hispanic	47.2	Social	T2DM
	T2DM	49	M	Caucasian	41.8	Occasional	T2DM
	T2DM	31	M	Hispanic	36.4	Occasional	T2DM
	T2DM	57	F	African American	24.8	No	T2DM
